# *Monodopsis* and *Vischeria* genomes elucidate the biology of eustigmatophyte algae

**DOI:** 10.1101/2021.08.22.457280

**Authors:** Hsiao-Pei Yang, Marius Wenzel, Duncan A. Hauser, Jessica M. Nelson, Xia Xu, Marek Eliáš, Fay-Wei Li

## Abstract

Members of eustigmatophyte algae, especially *Nannochloropsis*, have been tapped for biofuel production owing to their exceptionally high lipid content. While extensive genomic, transcriptomic, and synthetic biology toolkits have been made available for *Nannochloropsis*, very little is known about other eustigmatophytes. Here we present three near-chromosomal and gapless genome assemblies of *Monodopsis* (60 Mb) and *Vischeria* (106 Mb), which are the sister groups to *Nannochloropsis*. These genomes contain unusually high percentages of simple repeats, ranging from 12% to 21% of the total assembly size. Unlike *Nannochloropsis*, LINE repeats are abundant in *Monodopsis* and *Vischeria* and might constitute the centromeric regions. We found that both mevalonate and non-mevalonate pathways for terpenoid biosynthesis are present in *Monodopsis* and *Vischeria*, which is different from *Nannochloropsis* that has only the latter. Our analysis further revealed extensive spliced leader *trans*-splicing in *Monodopsis* and *Vischeria* at 36-61% of genes. Altogether, the high-quality genomes of *Monodopsis* and *Vischeria* not only serve as the much-needed outgroups to advance *Nannochloropsis* research, but also shed new light on the biology and evolution of eustigmatophyte algae.
