## Supplementary material for "*Monodopsis* and *Vischeria* genomes elucidate the biology of eustigmatophyte algae": Table S1

### Sheet: Sheet1
Table S1. Eustigmatophytes isolated from bryophytes.
Code	Culture Taxon	Isolated from	Host	Collector	Country	State	County	Locality	Habitat
C-073	Monodopsis sp.	slime cavity	Phaeoceros sp.	Carl Rothfels	USA	California	Mendocino	Van Damme State Park Fern Canyon Trail	sandy bank of small creek
C-074	Vischeria sp.	slime cavity	Phaeoceros sp.	Jessica Nelson	USA	North Carolina	Hillsborough	Riverwalk Trail	muddy stream bank
C-094 A	Vischeria sp.	slime cavity	Notothylas orbicularis	Fay-Wei Li	USA	New York	Tompkins	Potato Hill State Forest roadside	soil bank
C-097 A	Vischeria sp.	slime cavity	Anthoceros agrestis	Fay-Wei Li	USA	New York	Tompkins	Potato Hill State Forest roadside	soil bank
C-098	Vischeria sp.	slime cavity	Anthoceros agrestis	Fay-Wei Li	USA	New York	Tompkins	Potato Hill State Forest roadside	soil bank
C-100	Vischeria sp.	slime cavity	Notothylas orbicularis	Fay-Wei Li	USA	New York	Tompkins	Potato Hill State Forest roadside	soil bank
C-101	Vischeria sp.	slime cavity	Notothylas orbicularis	Fay-Wei Li	USA	New York	Tompkins	Potato Hill State Forest roadside	soil bank
C-104	Vischeria sp.	slime cavity	Phaeoceros carolinianus	Fay-Wei Li	USA	New York	Tompkins	Potato Hill State Forest roadside	soil bank
C-105	Vischeria sp.	slime cavity	Phaeoceros carolinianus	Fay-Wei Li	USA	New York	Tompkins	Potato Hill State Forest roadside	soil bank
C-111	Vischeria sp.	slime cavity	Phaeoceros carolinianus	Fay-Wei Li	USA	New York	Tompkins	Potato Hill State Forest roadside	soil bank
C-112	Vischeria sp.	slime cavity	Phaeoceros carolinianus	Fay-Wei Li	USA	New York	Tompkins	Potato Hill State Forest roadside	soil bank
C-113	Vischeria sp.	slime cavity	Phaeoceros carolinianus	Fay-Wei Li	USA	New York	Tompkins	Potato Hill State Forest roadside	soil bank
C-114 A	Vischeria sp.	slime cavity	Anthoceros agrestis	Fay-Wei Li	USA	New York	Tompkins	Potato Hill State Forest roadside	soil bank
C-115	Vischeria sp.	slime cavity	Anthoceros agrestis	Fay-Wei Li	USA	New York	Tompkins	Potato Hill State Forest roadside	soil bank
C-118	Vischeria sp.	slime cavity	Notothylas orbicularis	Fay-Wei Li	USA	New York	Tompkins	Potato Hill State Forest roadside	soil bank
C-119	Vischeria sp.	slime cavity	Notothylas orbicularis	Fay-Wei Li	USA	New York	Tompkins	Potato Hill State Forest roadside	soil bank
C-120	Vischeria sp.	slime cavity	Phaeoceros carolinianus	Fay-Wei Li	USA	New York	Tompkins	Potato Hill State Forest roadside	soil bank
C-121	Vischeria sp.	slime cavity	Notothylas orbicularis	Fay-Wei Li	USA	New York	Tompkins	Potato Hill State Forest roadside	soil bank
C-122	Monodopsis sp.	slime cavity	Blasia pusilla	Jessica Nelson	USA	New York	Tompkins	Shindagin Hollow State Forest roadside rock face	steep wet rock bank
C-124	Monodopsis sp.	slime cavity	Blasia pusilla	Jessica Nelson	USA	New York	Tompkins	Shindagin Hollow State Forest roadside rock face	steep wet rock bank
C-130	Vischeria sp.	slime cavity	Phaeoceros carolinianus	Jessica Nelson	USA	New York	Tompkins	Shindagin Hollow State Forest roadside rock face	steep wet rock bank
C-132	Vischeria sp.	slime cavity	Phaeoceros carolinianus	Jessica Nelson	USA	New York	Tompkins	Shindagin Hollow State Forest roadside rock face	steep wet rock bank
C-133	Vischeria sp.	slime cavity	Phaeoceros carolinianus	Jessica Nelson	USA	New York	Tompkins	Shindagin Hollow State Forest roadside rock face	steep wet rock bank
C-141	Monodopsis sp.	slime cavity	Phaeoceros carolinianus	Juan Carlos Villarreal	Canada	Montreal	Saint-Hippolyte	Biological Station of the Laurentides	mineral soil
C-143	Monodopsis sp.	stellate gemma	Blasia pusilla	Jessica Nelson	USA	New York	Tompkins	Shindagin Hollow State Forest	roadside rock face
