## Supplementary material for "*Monodopsis* and *Vischeria* genomes elucidate the biology of eustigmatophyte algae": Table S2

### Sheet: Sheet1
Table S2. Summary of DNA and RNA sequencing data generated. *Raw data / Size-filtered data.
Nanopore reads	Monodopsis sp C73	Monodopsis sp C141	Vischeria sp C74
Total bases	6.502 / 4.013 Gb*	8.335 / 2.747 Gb	5.853 / 4.828 Gb
Read number	938,056 / 162,512	1,569,910 / 121,915	851,498 / 371,407
Average read length	6,931 / 24,695 bp	5,309 / 22,530 bp	6,875 / 12,998 bp
N50 length	18,506 / 25,148 bp	10,215 / 22,208 bp	12,337 / 14,927 bp
Illumina reads	Monodopsis sp C73	Monodopsis sp C141	Vischeria sp C74	Monodopsis sp C143	Vischeria sp C101
Total bases after trimming, genomic	4.224 Gb	4.453 Gb	5.857 Gb	3.520 Gb	6.389 Gb
Total bases after trimming, RNA-seq	7.631 Gb	8.206 Gb	5.309 Gb	-	-
