## Supplementary material for "*Monodopsis* and *Vischeria* genomes elucidate the biology of eustigmatophyte algae": Table S3

### Sheet: Sheet2
Table S3. Summary of SNP between Monodopsis isolates and Vischeria isolates.
Illumina data source	Reference genome	SNP count	SNP density (no./Kb)
Vischeria_C101	Vischeria_C74	1051266	9.8724
Monodopsis_C141	Monodopsis_C73	2626993	44.0055
Monodopsis_C143	Monodopsis_C73	2429648	40.6997
Monodopsis_C143	Monodopsis_C141	2060523	34.0772
