## Supplementary material for "*Monodopsis* and *Vischeria* genomes elucidate the biology of eustigmatophyte algae": Table S4

### Sheet: gene_list
Table S4. Genes related to flagella and meiosis.
Flagella-related
	Gene names	Orthogroup	Vischeria_C74	Monodopsis_C73	Monodopsis_C141	Nannochloropsis_gaditana_CCMP1894	Nannochloropsis_oceanica_CCMP1779	Nannochloropsis_salina_CCMP1776
	flagellar associated protein	OG0000826	Vischeria_C74_contig_16_g119050.t1, Vischeria_C74_contig_5_g36060.t1	Monodopsis_C73_contig_11_g76730.t1, Monodopsis_C73_contig_4_g32850.t1	Monodopsis_C141_contig_17_g101560.t1, Monodopsis_C141_contig_26_g130820.t1	Nannochloropsis_gaditana_CCMP1894_CM009057.1_g32980.t1
	flagellar associated protein	OG0004607	Vischeria_C74_contig_13_g101350.t1	Monodopsis_C73_contig_4_g34830.t1	Monodopsis_C141_contig_27_g132940.t1	Nannochloropsis_gaditana_CCMP1894_CM009067.1_g67900.t1	Nannochloropsis_oceanica_CCMP1779|jgi|Nanoce1779_2|672917|estExt_Genemark1.C_210014	Nannochloropsis_salina_CCMP1776|NSK_007729.t1
	flagellar associated protein	OG0006281	Vischeria_C74_contig_14_g106020.t1	Monodopsis_C73_contig_1_g01390.t1	Monodopsis_C141_contig_9_g63780.t1	Nannochloropsis_gaditana_CCMP1894_CM009054.1_g17680.t1	Nannochloropsis_oceanica_CCMP1779|jgi|Nanoce1779_2|236660|CE236659_114	Nannochloropsis_salina_CCMP1776|NSK_000576.t1
	flagellar associated protein	OG0008270	Vischeria_C74_contig_3_g23630.t1	Monodopsis_C73_contig_7_g53260.t1	Monodopsis_C141_contig_3_g22920.t1		Nannochloropsis_oceanica_CCMP1779|jgi|Nanoce1779_2|596330|fgenesh1_kg.17_#_138_#_TRINITY_DN5810_c0_g3_i3
	flagellar hook-associated protein	OG0008197		Monodopsis_C73_contig_20_g119690.t1	Monodopsis_C141_contig_25_g126680.t1	Nannochloropsis_gaditana_CCMP1894_CM009079.1_g92500.t1	Nannochloropsis_oceanica_CCMP1779|jgi|Nanoce1779_2|559475|estExt_Genewise1Plus.C_240079
	flagellar outer dynein arm intermediate chain 1	OG0008895	Vischeria_C74_contig_11_g84720.t1		Monodopsis_C141_contig_23_g120720.t1		Nannochloropsis_oceanica_CCMP1779|jgi|Nanoce1779_2|601454|fgenesh1_kg.23_#_404_#_TRINITY_DN10002_c0_g1_i1
	intraflagellar transport protein 46	OG0004132	Vischeria_C74_contig_13_g96740.t1	Monodopsis_C73_contig_12_g81240.t1	Monodopsis_C141_contig_21_g113860.t1	Nannochloropsis_gaditana_CCMP1894_CM009056.1_g25760.t1	Nannochloropsis_oceanica_CCMP1779|jgi|Nanoce1779_2|575801|fgenesh1_kg.2_#_2296_#_TRINITY_DN7867_c0_g1_i9	Nannochloropsis_salina_CCMP1776|NSK_008125.t1
	intraflagellar transport protein 52	OG0005461	Vischeria_C74_contig_9_g71820.t1	Monodopsis_C73_contig_8_g58190.t1	Monodopsis_C141_contig_5_g39290.t1	Nannochloropsis_gaditana_CCMP1894_CM009064.1_g59290.t1	Nannochloropsis_oceanica_CCMP1779|jgi|Nanoce1779_2|675480|estExt_Genemark1.C_1120002	Nannochloropsis_salina_CCMP1776|NSK_006266.t1
	intraflagellar transport protein 88	OG0000832	Vischeria_C74_contig_4_g32120.t1	Monodopsis_C73_contig_20_g121710.t1, Monodopsis_C73_contig_20_g121720.t1	Monodopsis_C141_contig_18_g102990.t1	Nannochloropsis_gaditana_CCMP1894_CM009061.1_g48020.t1	Nannochloropsis_oceanica_CCMP1779|jgi|Nanoce1779_2|528883|e_gw1.12.467.1	Nannochloropsis_salina_CCMP1776|NSK_002242.t1
	sporangia induced sperm flagellar protein	OG0002811	Vischeria_C74_contig_23_g157460.t1	Monodopsis_C73_contig_3_g22730.t1	Monodopsis_C141_contig_11_g74490.t1	Nannochloropsis_gaditana_CCMP1894_CM009052.1_g09200.t1	Nannochloropsis_oceanica_CCMP1779|jgi|Nanoce1779_2|549031|estExt_Genewise1Plus.C_1_t10215	Nannochloropsis_salina_CCMP1776|NSK_004997.t1
Meiosis-related
	Gene names	Orthogroup	Vischeria_C74	Monodopsis_C73	Monodopsis_C141	Nannochloropsis_gaditana_CCMP1894	Nannochloropsis_oceanica_CCMP1779	Nannochloropsis_salina_CCMP1776
	Spo11, meiotic recombination protein	OG0006415	Vischeria_C74_contig_33_g193760.t1	Monodopsis_C73_contig_11_g78330.t1	Monodopsis_C141_contig_1_g02900.t1	Nannochloropsis_gaditana_CCMP1894_CM009057.1_g31870.t1	Nannochloropsis_oceanica_CCMP1779|jgi|Nanoce1779_2|597300|fgenesh1_kg.18_#_171_#_TRINITY_DN4771_c0_g1_i1
	Hop1, horma domain-containing protein	OG0006793	Vischeria_C74_contig_42_g207240.t1	Monodopsis_C73_contig_4_g31800.t1	Monodopsis_C141_contig_16_g97200.t1	Nannochloropsis_gaditana_CCMP1894_CM009069.1_g72450.t1	Nannochloropsis_oceanica_CCMP1779|jgi|Nanoce1779_2|671907|estExt_Genemark1.C_150080
	Hop2, homologous-pairing protein 2 homolog	OG0001224	Vischeria_C74_contig_31_g186150.t1	Monodopsis_C73_contig_22_g126110.t1	Monodopsis_C141_contig_11_g72590.t1, Monodopsis_C141_contig_11_g72610.t1	Nannochloropsis_gaditana_CCMP1894_CM009065.1_g61800.t1	Nannochloropsis_oceanica_CCMP1779|jgi|Nanoce1779_2|39006|CE39005_2085	Nannochloropsis_salina_CCMP1776|NSK_001998.t1
	Mnd1, meiotic nuclear division protein 1	OG0006771	Vischeria_C74_contig_21_g150730.t1	Monodopsis_C73_contig_19_g115930.t1	Monodopsis_C141_contig_16_g95280.t1	Nannochloropsis_gaditana_CCMP1894_CM009057.1_g33480.t1		Nannochloropsis_salina_CCMP1776|NSK_003313.t1
	Dmc1, meiotic recombination protein	OG0004451	Vischeria_C74_contig_15_g110000.t1	Monodopsis_C73_contig_17_g111470.t1	Monodopsis_C141_contig_24_g124960.t1	Nannochloropsis_gaditana_CCMP1894_CM009067.1_g67430.t1	Nannochloropsis_oceanica_CCMP1779|jgi|Nanoce1779_2|599789|fgenesh1_kg.21_#_231_#_TRINITY_DN7641_c4_g7_i2	Nannochloropsis_salina_CCMP1776|NSK_007685.t1
	Msh4, dna mismatch repair protein	OG0003065	Vischeria_C74_contig_5_g39120.t1	Monodopsis_C73_contig_24_g134040.t1	Monodopsis_C141_contig_13_g84520.t1	Nannochloropsis_gaditana_CCMP1894_CM009078.1_g90580.t1	Nannochloropsis_oceanica_CCMP1779|jgi|Nanoce1779_2|601079|fgenesh1_kg.23_#_29_#_TRINITY_DN7836_c1_g2_i4	Nannochloropsis_salina_CCMP1776|NSK_008157.t1
	Rad21/Rec8, double-strand-break repair protein	OG0004905	Vischeria_C74_contig_17_g126750.t1	Monodopsis_C73_contig_10_g73660.t1	Monodopsis_C141_contig_3_g24090.t1	Nannochloropsis_gaditana_CCMP1894_CM009059.1_g40610.t1	Nannochloropsis_oceanica_CCMP1779|jgi|Nanoce1779_2|663090|MIX17885_442_31	Nannochloropsis_salina_CCMP1776|NSK_000211.t1
